# BfBio: a graph-based tool for the prediction of Angiogenic Stalk Cell genes using a Personalized PageRank algorithm

**DOI:** 10.64898/2026.08.23.746493

**Authors:** Léo Bettoni, Julia Dmitrieva, Mira Mousa, Habiba Alsafar, Yvan Saeys, Pooya Zakeri, Nuphar Veiga, Peter Carmeliet

**Affiliations:** Department of Oncology, Laboratory of Angiogenesis and Vascular Metabolism, KU Leuven, Leuven, Belgium; Laboratory of Angiogenesis and Vascular Metabolism, VIB Center for Cancer Biology, Leuven, Belgium; Center for Biotechnology, Khalifa University for Science and Technology, Abu Dhabi, UAE; Department of Public Health and Epidemiology, College of Medicine and Health Sciences, Khalifa University for Science and Technology, Abu Dhabi, UAE; Department of Biomedical Engineering and Biotechnology, College of Medicine and Health Sciences, Khalifa University for Science and Technology, Abu Dhabi, UAE; Data mining and Modelling for Biomedicine, VIB-UGent Center for Inflammation Research, Ghent, Belgium; Scientific Computing and Machine Learning, Department of Informatics, Faculty of Mathematics and Natural Sciences, University of Oslo, Oslo, Norway

## Abstract

Although most human protein coding genes have functional annotations in databases, such as GeneCards, many remain poorly characterized. To address this gap, computational tools can be leveraged to predict the functional roles of under-annotated genes by extracting patterns from complex biological networks.

Here we introduce Brain-for-Biotech (BfBio), a framework designed to identify genes important for vascular endothelial cells (EC), which are crucial cells for vessel formation (angiogenesis), vascular homeostasis, hemostasis and blood/tissue barrier function but also critical mediators of immunity and cancer progression. BfBio utilizes a Personalized PageRank (PPR) algorithm on an integrated network of different omics datasets and publicly available gene-gene/protein-protein interaction databases. In this study, we apply BfBio’s predictive capabilities to infer angiogenic stalk cell phenotype function in genes for which this function was not known before.

By leveraging a set of genes characterizing the stalk cell cluster in lung tumor EC models previously identified, we have achieved a high Area Under Receiver Operative Characteristic (AUC-ROC) performance (0.837). Enrichment analysis, coupled with a text mining application, further confirmed that among the 49 predicted genes four of them were poorly characterized yet possessed biologically relevant properties and were linked to cancer, thereby validating BfBio as a robust tool for prioritizing novel therapeutic targets in vascular biology.

**Author summary:** A third of the human coding genome remains poorly annotated, representing a potential goldmine for target discovery and drug development. There is a daunting and constant need for new drugs, especially for angiogenesis, which relates to the formation of new blood vessels from pre-existing ones made of endothelial cells. One specific subtype called stalk cells play a key role in cancer progression, promoting the tumor hypervascularization. Therefore, identifying genes responsible for this stalk cell phenotype has a significant therapeutic importance.

After creating a biological integrated network from protein-protein interaction databases and endothelial stalk cell-specific omics datasets, we have combined the use of gene prioritization, relying on a Personalized PageRank algorithm, with text mining to identify poorly annotated genes with a potential endothelial stalk cell phenotype function. We have prioritized four promising potential novel targets according to preliminary druggability assessment. These genes represent prime candidates for further experimental characterization to elucidate their role in angiogenesis and the tumor microenvironment, which is already hinted by their up-regulation in several cancer-related diseases.
