## Supplementary Table 1 for "BfBio: a graph-based tool for the prediction of Angiogenic Stalk Cell genes using a Personalized PageRank algorithm"

### Sheet: Table S1
Table S1: 50 marker genes of the immature cluster used as training genes.
immature
Rank	Feature	Score	Expression	Detection	p values	adjusted p values
1	PLVAP	36288	1.47817	95.0995	2.3809e-25	7.42125e-22
2	DDIT4	57352050	0.890127	88.438	7.53302e-21	1.17402e-17
3	HSPG2	181585152	1.27972	95.1761	3.36669e-20	3.49799e-17
4	VWA1	3271091040	1.45871	83.5375	1.2815e-18	9.98605e-16
5	SLC9A3R2	53947555200	0.703605	84.1501	3.77846e-17	2.35549e-14
6	RBP7	157600235520	1.37353	70.2144	1.33164e-16	6.91785e-14
7	SOX18	433888963200	1.08053	75.3446	4.30441e-16	1.91669e-13
8	SPRY1	966172517856	1.01434	78.3308	1.07601e-15	4.19239e-13
9	A2M	2953969527600	0.744943	91.7305	3.80397e-15	1.20594e-12
10	ID3	2998907338752	0.610564	84.3032	3.86893e-15	1.20594e-12
11	IGKC	5226591744000	0.713616	87.902	7.19683e-15	2.03932e-12
12	SCGB3A1	17344216941480	0.802603	90.7351	2.70706e-14	6.66003e-12
13	ID1	18559869681600	0.597397	81.853	2.91556e-14	6.66003e-12
14	GSN	19000121400000	0.76694	89.9694	2.99135e-14	6.66003e-12
15	SCGB3A2	26937611796480	0.916323	83.2312	4.37941e-14	8.80838e-12
16	COL15A1	27738739828800	1.37368	66.9985	4.52146e-14	8.80838e-12
17	HES1	77590053273600	0.62713	76.6462	1.37571e-13	2.52241e-11
18	CD34	86246118446400	0.948805	81.4701	1.54116e-13	2.66878e-11
19	PLPP1	194920360427520	0.813218	73.2772	3.67959e-13	6.03647e-11
20	SNX3	415561497014400	0.678278	87.366	8.18662e-13	1.27589e-10
21	FLT1	651624139584000	0.769297	77.6417	1.31173e-12	1.94698e-10
22	ID2	812460659081904	0.691642	75.6508	1.65122e-12	2.33948e-10
23	TSC22D1	945360955768320	0.658803	84.2266	1.93324e-12	2.61996e-10
24	PODXL	2586552446219280	0.639149	75.804	5.46737e-12	7.10075e-10
25	PTMA	3057817704480000	0.552523	96.0949	6.49045e-12	8.09229e-10
26	CRIP2	5204710652163260	0.662167	91.4242	1.1166e-11	1.33863e-09
27	IGFBP4	1.5695e+16	0.503779	82.8484	3.4005e-11	3.78879e-09
28	MMP2	1.57087e+16	1.12762	66.9985	3.40347e-11	3.78879e-09
29	ENG	1.83756e+16	0.52193	85.2221	3.98151e-11	4.27944e-09
30	ITGA6	2.4121e+16	0.686057	71.8989	5.22275e-11	5.42644e-09
31	ETS1	2.84912e+16	0.743656	73.8132	6.16331e-11	6.19711e-09
32	NAA38	3.15211e+16	0.71015	78.1011	6.81367e-11	6.63695e-09
33	APOLD1	4.68722e+16	0.902424	52.6799	1.0089e-10	9.52948e-09
34	CTNNB1	5.53407e+16	0.594712	72.4349	1.1883e-10	1.08939e-08
35	RAB13	6.79199e+16	0.7056	77.7948	1.45331e-10	1.29428e-08
36	BCAM	8.31384e+16	0.531944	83.6907	1.77183e-10	1.53411e-08
37	NFIB	1.43035e+17	0.592504	80.1685	3.00744e-10	2.53357e-08
38	CD9	2.07908e+17	0.450666	79.7856	4.32085e-10	3.54423e-08
39	PIK3R3	2.83563e+17	0.684373	61.1792	5.82804e-10	4.65795e-08
40	PINK1	3.21167e+17	0.89668	57.5038	6.56914e-10	5.119e-08
41	FAM167B	4.63155e+17	0.732527	60.6432	9.32845e-10	7.0919e-08
42	RDX	6.07076e+17	0.492202	78.3308	1.20745e-09	8.96097e-08
43	EHD4	7.90486e+17	0.8001	69.5253	1.55158e-09	1.12471e-07
44	TSPAN13	1.13748e+18	0.678343	58.4992	2.18888e-09	1.53008e-07
45	TMEM88	1.14855e+18	0.629887	55.7427	2.20897e-09	1.53008e-07
46	LMNA	1.49063e+18	0.410914	75.5743	2.82324e-09	1.91305e-07
47	MTUS1	2.02982e+18	0.800438	60.7963	3.77067e-09	2.50068e-07
48	GUK1	2.22896e+18	0.389983	81.5467	4.1153e-09	2.67237e-07
49	ELK3	3.24285e+18	0.630316	63.8591	5.83482e-09	3.65931e-07
50	TMEM204	3.26388e+18	0.404516	73.66	5.86993e-09	3.65931e-07
