## Supplementary Table 2 for "BfBio: a graph-based tool for the prediction of Angiogenic Stalk Cell genes using a Personalized PageRank algorithm"

### Sheet: Table S2
Table S2: Top 49 ranked genes in the integrated network with the PPR algorithm.
	Gene	Score	Label	Rank
	PLPP4	7.84318e-05	0	1
	SLC7A6OS	7.44436e-05	0	2
	ANKRD36B	7.26782e-05	0	3
	SNORD55	7.24777e-05	0	4
	FN1	6.38374e-05	0	5
	KDR	6.06878e-05	0	6
	PDGFRB	5.94976e-05	0	7
	EGFR	5.92479e-05	0	8
	FABP4	5.67279e-05	0	9
	VWF	5.38947e-05	0	10
	PECAM1	5.28432e-05	0	11
	CDH5	5.28204e-05	0	12
	MYC	5.20463e-05	0	13
	TFRC	5.07806e-05	0	14
	SCARB1	5.01748e-05	0	15
	ITGB1	4.99378e-05	0	16
	EGFL7	4.94552e-05	0	17
	SCARB2	4.87627e-05	0	18
	SRC	4.8371e-05	0	19
	CD36	4.76222e-05	0	20
	JUN	4.74415e-05	0	21
	SPARC	4.71942e-05	0	22
	PDGFRA	4.70302e-05	0	23
	ALB	4.66793e-05	0	24
	AKT1	4.6351e-05	0	25
	SCGB1A1	4.59849e-05	0	26
	FGF2	4.57841e-05	0	27
	LAMA5	4.57399e-05	0	28
	MET	4.54026e-05	0	29
	EGF	4.41377e-05	0	30
	ACVRL1	4.40755e-05	0	31
	LAMA4	4.39018e-05	0	32
	LYVE1	4.38829e-05	0	33
	NOTCH3	4.3809e-05	0	34
	EHD3	4.3072e-05	0	35
	TP53	4.2873e-05	0	36
	ACTB	4.27817e-05	0	37
	COL18A1	4.24802e-05	0	38
	PTEN	4.1639e-05	0	39
	CAV1	4.1514e-05	0	40
	TLR4	4.14563e-05	0	41
	FAM124A	4.12906e-05	0	42
	KRAS	4.11362e-05	0	43
	FAM160B1	4.08326e-05	0	44
	CDH1	4.04067e-05	0	45
	GAPDH	4.02787e-05	0	46
	TIE1	4.02397e-05	0	47
	COL4A1	4.01224e-05	0	48
	TGFB1	3.99602e-05	0	49
