## Supplementary Table 3 for "BfBio: a graph-based tool for the prediction of Angiogenic Stalk Cell genes using a Personalized PageRank algorithm"

### Sheet: Table S3
		Table S3. Top 49 genes prioritized by ToppNet.
Gene	Rank	ID	Interactant count	Score
TRIM67	1	440730	4834	0.108
ELAVL1	2	1994	2045	0.093
ZRANB1	3	54764	4161	0.0913
PRKN	4	5071	3429	0.0902
APP	5	351	2492	0.0899
EGFR	6	1956	3199	0.0891
VIRMA	7	25962	2949	0.0787
TRIM25	8	7706	2519	0.0711
CUL3	9	8452	3164	0.0693
KRAS	10	3845	3011	0.069
HTT	11	3064	950	0.0687
MYC	12	4609	3099	0.0675
RPA1	13	6117	3058	0.0646
RPA3	14	6119	2886	0.0621
RPA2	15	6118	2905	0.0605
PLEKHA4	16	57664	2969	0.0598
TGOLN2	17	10618	1588	0.0593
PRNP	18	5621	2262	0.0561
TP53	19	7157	2558	0.0555
MARCO	20	8685	9	0.0546
HSPA8	21	3312	2241	0.052
ESR1	22	2099	2345	0.0507
HNRNPL	23	3191	1990	0.048
ESR2	24	2100	2308	0.0465
RIGI	25	23586	1764	0.0446
FANCD2	26	2177	2039	0.0444
NTRK1	27	4914	2073	0.0435
AGR2	28	10551	933	0.0432
CCNF	29	899	2069	0.0419
UBE2H	30	7328	1965	0.0399
HSPA1A	31	3303	1595	0.0396
HNRNPH1	32	3187	1599	0.0391
KIF14	33	9928	1824	0.0383
STING1	34	340061	1787	0.0383
RAF1	35	5894	1870	0.0381
ANLN	36	54443	1781	0.0372
HSPA5	37	3309	1589	0.0368
CDC123	38	8872	1838	0.0367
MECP2	39	4204	1288	0.0367
H4C1	40	8359	1769	0.036
FN1	41	2335	848	0.0353
FNDC5	42	252995	1494	0.035
RNF4	43	6047	1411	0.035
FBXW7	44	55294	1215	0.035
YWHAZ	45	7534	1338	0.0341
DDX39A	46	10212	1119	0.0336
GLP1R	47	2740	122	0.0336
CFTR	48	1080	1481	0.0332
TOP3B	49	8940	1471	0.0329
