## Supplementary Table 4 for "BfBio: a graph-based tool for the prediction of Angiogenic Stalk Cell genes using a Personalized PageRank algorithm"

### Sheet: Table S4
		Table S4. Top 49 genes prioritized by the original PageRank algorithm.
		Genes	PageRank_score	Labels
		PRKACA	9.13069e-05	0
		PRKACB	9.07109e-05	0
		GNB1	8.87787e-05	0
		ARRB1	8.86779e-05	0
		PRKACG	8.82463e-05	0
		GNAL	8.5389e-05	0
		ARRB2	8.51553e-05	0
		GNG13	8.26665e-05	0
		GNG7	8.12362e-05	0
		GRK2	8.00414e-05	0
		GRK3	7.98179e-05	0
		GAPDH	7.7415e-05	0
		TP53	7.54082e-05	0
		AKT1	7.10201e-05	0
		ACTB	7.10081e-05	0
		MYC	7.04631e-05	0
		JUN	6.92981e-05	0
		CTNNB1	6.68579e-05	1
		EGFR	6.53254e-05	0
		INS	6.50287e-05	0
		IL6	6.39926e-05	0
		NME8	6.39859e-05	0
		ALB	6.37389e-05	0
		TNF	6.33382e-05	0
		TRIM28	6.27289e-05	0
		HSP90AA1	6.2486e-05	0
		SRC	6.22141e-05	0
		IFNG	6.21362e-05	0
		HSP90AB1	6.1771e-05	0
		IL1B	6.13288e-05	0
		APP	6.03496e-05	0
		FN1	6.0199e-05	0
		KRAS	6.00292e-05	0
		NFKB1	5.99526e-05	0
		NME1	5.992e-05	0
		STAT3	5.94563e-05	0
		HAUS3	5.92677e-05	0
		RHOA	5.90944e-05	0
		LRGUK	5.89173e-05	0
		H3-3B	5.88533e-05	0
		VIRMA	5.85109e-05	0
		CD4	5.84967e-05	0
		HSPA5	5.81675e-05	0
		TLR4	5.81481e-05	0
		CCND1	5.77339e-05	0
		RAB11A	5.72984e-05	0
		DDX39A	5.72371e-05	0
		MTOR	5.71291e-05	0
		RPL8	5.71265e-05	0
